# Identification and quantification of meat product ingredients by whole-genome metagenomics (All-Food-Seq)

**DOI:** 10.1101/763458

**Authors:** Sören Lukas Hellmann, Fabian Ripp, Sven-Ernö Bikar, Bertil Schmidt, René Köppel, Thomas Hankeln

**Affiliations:** Institute of Organismic and Molecular Evolution, Molecular Genetics & Genome Analysis, Johannes Gutenberg University Mainz, Mainz, Germany; MVZ Labor Volkmann, Karlsruhe, Germany; StarSEQ GmbH, Mainz, Germany; Institute of Informatics, Johannes Gutenberg University Mainz, Mainz, Germany; Official Food Control Authority of the Canton Zurich, Zurich, Switzerland

**Keywords:** Food Metagenomics, Species Identification, Doner Kebap, Read Mapping, Next-Generation-Sequencing

## Abstract

Complex food matrices bear the risk of intentional or accidental admixture of non-declared species. Moreover, declared components can be present in false proportions, since expensive taxa might be exchanged for cheaper ones. We have previously reported that PCR-free metagenomic sequencing of total DNA extracted from sausage samples combined with bioinformatic analysis (termed All-Food-Seq, AFS), can be a valuable screening tool to identify the taxon composition of food ingredients. Here we illustrate this principle by analysing regional Doner kebap samples, which revealed unexpected and unlabelled poultry and plant components in three of five cases. In addition, we systematically apply AFS to a broad set of reference meat material of known composition (i.e. reference sausages) to evaluate quantification accuracy and potential limitations. We include a detailed analysis of the effect of different food matrices and the possibility of false-positive sequence read assignment to closely related species, and we compare AFS quantification results to quantitative real-time PCR (qPCR) and droplet digital PCR (ddPCR). AFS emerges as a potent PCR-free screening tool, which can detect multiple target species of different kingdoms of life within a single assay. Mathematical calibration accounting for pronounced matrix effects can significantly improves AFS quantification accuracy. In comparison, AFS performs better than classical qPCR, and is on par with ddPCR.
