## Supplementary material for "Identification and quantification of meat product ingredients by whole-genome metagenomics (All-Food-Seq)": Online Tab. S2

### Sheet: method
Online Tab. S2: Calculation of false-positive read assignments
In order to determine false-positive read assignment rates for the tested species, in particular the closely related cattle-buffalo, chicken-turkey and goat-sheep, we created in silico datasets of different proportions of reads for each species with the corresponding related species being absent. To this end, we used whole-genome shotgun datasets from the SRA (SRR8588004, SRR9663406, SRR8442931, …
True-positive values are highlighted in green, false-positive read assignments are displayed in red colour.

### Sheet: 50 bp read length
true-positive test species		determination of false-positive read mapping rate								true-positive infill	mapping efficiency
[%]	species	Buffalo [%]	Cattle [%]	Chicken [%]	Goat [%]	Horse [%]	Pork [%]	Sheep [%]	Turkey [%]	Rice [%]	[%]
100	Turkey	0	0	0.19	0	0	0	0	99.81	0	98.8226
75	Turkey	0	0.01	0.14	0	0	0	0	75.32	24.53	98.2298
50	Turkey	0	0.01	0.09	0	0	0	0	50.53	49.36	97.6007
25	Turkey	0	0.02	0.05	0	0	0	0	25.42	74.51	96.996
10	Turkey	0	0.02	0.02	0	0	0	0	10.21	89.74	96.6692
5	Turkey	0	0.03	0.01	0	0	0	0	5.12	94.84	96.552
1	Turkey	0	0.03	0	0	0	0	0	1.03	98.94	96.43
100	Chicken	0	0.01	99.55	0.02	0	0	0.03	0.38	0	96.9685
75	Chicken	0	0.02	74.76	0.02	0	0	0.02	0.29	24.89	96.8327
50	Chicken	0	0.02	49.92	0.01	0	0	0.01	0.2	49.84	96.674
25	Chicken	0	0.02	25	0.01	0	0	0.01	0.1	74.86	96.5401
10	Chicken	0	0.02	9.99	0	0	0	0	0.05	89.9	96.4707
5	Chicken	0	0.03	5.01	0	0	0	0	0.03	94.93	96.4614
1	Chicken	0	0.03	1	0	0	0	0	0.01	98.96	96.4103
100	Cattle	2.65	96.76	0.02	0.27	0	0.01	0.29	0	0	75.4087
75	Cattle	1.85	67.85	0.02	0.19	0	0	0.2	0	29.88	80.6477
50	Cattle	1.17	42.49	0.01	0.11	0	0	0.13	0.01	56.08	85.9154
25	Cattle	0.54	20.04	0	0.05	0	0	0.06	0.01	79.29	91.1478
10	Cattle	0.22	7.78	0	0.02	0	0	0.02	0.01	91.95	94.3497
5	Cattle	0.11	3.86	0	0.01	0	0	0.01	0.01	96	95.3911
1	Cattle	0.02	0.78	0	0	0	0	0	0.01	99.18	96.1912
100	Goat	0.2	0.21	0.01	96.52	0	0.01	3.05	0	0	66.0244
75	Goat	0.13	0.16	0.01	64.92	0	0.01	2.06	0	32.72	73.6535
50	Goat	0.08	0.1	0	39.22	0	0	1.24	0.01	59.34	81.1903
25	Goat	0.04	0.07	0	17.94	0	0	0.56	0.01	81.38	88.8011
10	Goat	0.01	0.04	0	6.82	0	0	0.21	0.01	92.9	93.382
5	Goat	0.01	0.04	0	3.36	0	0	0.11	0.01	96.48	94.9156
1	Goat	0	0.03	0	0.66	0	0	0.02	0.01	99.28	96.0963
100	Sheep	0.28	0.29	0.04	5.08	0	0.01	94.3	0	0	64.9196
75	Sheep	0.18	0.2	0.03	3.41	0	0.01	63.06	0	33.11	72.7913
50	Sheep	0.11	0.14	0.01	2.03	0	0	37.97	0.01	59.72	80.6719
25	Sheep	0.05	0.08	0.01	0.92	0	0	17.29	0.01	81.64	88.5203
10	Sheep	0.02	0.05	0	0.35	0	0	6.56	0.01	93.01	93.2767
5	Sheep	0.01	0.04	0	0.18	0	0	3.23	0.01	96.53	94.8648
1	Sheep	0	0.03	0	0.04	0	0	0.63	0.01	99.29	96.09

### Sheet: 100 bp read length
true-positive test species		determination of false-positive read mapping rate								true-positive infill	mapping efficiency
[%]	species	Buffalo [%]	Cattle [%]	Chicken [%]	Goat [%]	Horse [%]	Pork [%]	Sheep [%]	Turkey [%]	Rice [%]	[%]
100	Turkey	0	0	0.07	0	0	0	0	99.93	0	96.6861
75	Turkey	0	0	0.05	0	0	0	0	75.93	24.01	95.4435
50	Turkey	0	0	0.04	0	0	0	0	51.3	48.66	94.1403
25	Turkey	0	0	0.02	0	0	0	0	26	73.97	92.8603
10	Turkey	0	0	0.01	0	0	0	0	10.49	89.5	92.1415
5	Turkey	0	0	0	0	0	0	0	5.26	94.74	91.9205
1	Turkey	0	0	0	0	0	0	0	1.06	98.94	91.6656
100	Chicken	0	0.02	99.83	0.03	0	0	0.04	0.09	0	91.7048
75	Chicken	0	0.01	74.35	0.02	0	0	0.03	0.07	25.52	92.3599
50	Chicken	0	0.01	49.22	0.01	0	0	0.02	0.05	50.68	92.9776
25	Chicken	0	0.01	24.45	0.01	0	0	0.01	0.02	75.5	93.6071
10	Chicken	0	0.01	9.73	0	0	0	0	0.02	90.24	94.0048
5	Chicken	0	0.01	4.86	0	0	0	0	0.01	95.12	94.1582
1	Chicken	0	0.01	0.97	0	0	0	0	0.01	99.02	94.232
100	Cattle	1.87	97.8	0.02	0.15	0	0	0.15	0	0	84.9908
75	Cattle	1.37	71.4	0.01	0.11	0	0	0.11	0	27	87.3092
50	Cattle	0.88	46.38	0.01	0.07	0	0	0.07	0	52.58	89.6198
25	Cattle	0.43	22.64	0	0.04	0	0	0.03	0	76.85	91.9559
10	Cattle	0.17	8.91	0	0.01	0	0	0.01	0.01	90.88	93.3395
5	Cattle	0.09	4.44	0	0.01	0	0	0.01	0.01	95.45	93.8342
1	Cattle	0.02	0.89	0	0	0	0	0	0.01	99.08	94.1694
100	Goat	0.08	0.09	0.01	97.47	0	0	2.35	0	0	82.3836
75	Goat	0.05	0.07	0	70.55	0	0	1.71	0	27.61	85.3761
50	Goat	0.04	0.05	0	45.43	0	0	1.1	0	53.37	88.2851
25	Goat	0.02	0.03	0	21.97	0	0	0.53	0	77.44	91.2583
10	Goat	0.01	0.02	0	8.62	0	0	0.21	0.01	91.13	93.0828
5	Goat	0	0.01	0	4.29	0	0	0.1	0.01	95.59	93.6964
1	Goat	0	0.01	0	0.85	0	0	0.02	0.01	99.11	94.1384
100	Sheep	0.12	0.13	0.03	3.65	0	0	96.06	0	0	79.5221
75	Sheep	0.09	0.1	0.02	2.61	0	0	68.84	0	28.33	83.194
50	Sheep	0.06	0.07	0.01	1.66	0	0	43.99	0	54.21	86.9206
25	Sheep	0.03	0.04	0.01	0.78	0	0	21.09	0	78.04	90.556
10	Sheep	0.01	0.02	0	0.32	0	0	8.23	0.01	91.41	92.7973
5	Sheep	0.01	0.02	0	0.17	0	0	4.08	0.01	95.72	93.5651
1	Sheep	0	0.01	0	0.03	0	0	0.81	0.01	99.14	94.1134

### Sheet: 150 bp read length
true-positive test species		determination of false-positive read mappings								true-positive infill	mapping efficiency
[%]	species	Buffalo [%]	Cattle [%]	Chicken [%]	Goat [%]	Horse [%]	Pork [%]	Sheep [%]	Turkey [%]	Rice [%]	[%]
100	Chicken	0	0.02	99.87	0.03	0	0	0.04	0.04	0	86.0567
75	Chicken	0	0.01	73.7	0.02	0	0	0.03	0.03	26.21	87.4679
50	Chicken	0	0.01	48.38	0.01	0	0	0.02	0.02	51.56	88.8506
25	Chicken	0	0	23.81	0.01	0	0	0.01	0.01	76.16	90.193
10	Chicken	0	0	9.43	0	0	0	0	0	90.55	91.072
5	Chicken	0	0	4.69	0	0	0	0	0	95.3	91.3799
1	Chicken	0	0	0.93	0	0	0	0	0	99.06	91.5534
100	Cattle	1.17	98.64	0.02	0.08	0	0	0.08	0	0	85.0612
75	Cattle	0.87	72.57	0.01	0.06	0	0	0.06	0	26.43	86.7268
50	Cattle	0.56	47.49	0.01	0.04	0	0	0.04	0	51.87	88.3274
25	Cattle	0.27	23.32	0	0.02	0	0	0.02	0	76.36	89.9522
10	Cattle	0.11	9.23	0	0.01	0	0	0.01	0	90.64	90.9844
5	Cattle	0.05	4.59	0	0	0	0	0	0	95.34	91.339
1	Cattle	0.01	0.92	0	0	0	0	0	0	99.07	91.5501
100	Goat	0.03	0.05	0	98.21	0	0	1.69	0	0	87.5718
75	Goat	0.03	0.04	0	72.8	0	0	1.26	0	75.84	88.6022
50	Goat	0.02	0.03	0	47.97	0	0	0.83	0	51.15	89.5564
25	Goat	0.01	0.01	0	23.73	0	0	0.41	0	25.87	90.5764
10	Goat	0	0.01	0	9.42	0	0	0.16	0	90.41	91.2144
5	Goat	0	0	0	4.71	0	0	0.08	0	95.2	91.4747
1	Goat	0	0	0	0.94	0	0	0.01	0	99.04	91.5737
100	Sheep	0.05	0.07	0.03	2.68	0	0	97.16	0	0	82.4153
75	Sheep	0.04	0.05	0.02	1.96	0	0	70.87	0	27.05	84.7337
50	Sheep	0.02	0.03	0.01	1.26	0	0	46.02	0	52.65	87.0168
25	Sheep	0.01	0.02	0.01	0.61	0	0	22.42	0	76.93	89.2927
10	Sheep	0	0.01	0	0.25	0	0	8.83	0	90.91	90.7156
5	Sheep	0	0	0	0.13	0	0	4.38	0	95.48	91.2065
1	Sheep	0	0	0	0.02	0	0	0.88	0	99.1	91.5215
